# The vascular gene *Apold1* is dispensable for normal development but controls angiogenesis under pathological conditions

**DOI:** 10.1101/2022.12.02.518829

**Authors:** Zheng Fan, Raphaela Ardicoglu, Aashil A. Batavia, Ruslan Rust, Lukas von Ziegler, Rebecca Waag, Jing Zhang, Thibaut Desgeorges, Oliver Sturman, Hairuo Dang, Rebecca Weber, Andreas E. Moor, Martin E. Schwab, Pierre-Luc Germain, Johannes Bohacek, Katrien De Bock

## Abstract

The molecular mechanisms of angiogenesis have been intensely studied, but many genes that control endothelial behavior and fate still need to be described. Here, we characterize the role of *Apold1* (Apolipoprotein L domain containing 1) in angiogenesis *in vivo* and *in vitro*. Single-cell analyses reveal that - across tissues - the expression of *Apold1* is restricted to the vasculature, and that *Apold1* expression in endothelial cells (ECs) is highly sensitive to environmental factors. Using *Apold1^-/-^* mice, we find that *Apold1* is dispensable for development and does not affect postnatal retinal angiogenesis nor alters the vascular network in adult brain and muscle. However, when exposed to ischemic conditions following photothrombotic stroke as well as femoral artery ligation, *Apold1^-/-^ mice* display dramatic impairments in recovery and revascularization. We also find that human tumor endothelial cells express strikingly higher levels of *Apold1,* and that *Apold1* deletion in mice stunts the growth of subcutaneous B16 melanoma tumors, which have smaller and poorly perfused vessels. Mechanistically, *Apold1* is activated in ECs upon growth factor stimulation as well as in hypoxia, and *Apold1* intrinsically controls EC proliferation but not migration. Our data demonstrate that *Apold1* is a key regulator of angiogenesis in pathological settings, whereas it does not affect developmental angiogenesis, thus making it a promising candidate for clinical investigation.
