## Supplemental Table 1 for "The vascular gene *Apold1* is dispensable for normal development but controls angiogenesis under pathological conditions"

### Sheet: Tab.1WTvsApold1-KO_baseline
Supplementary Table1: Differentially expressed genes from bulk RNAseq of WTvsApold1-/- mECs baseline
Gene	logFC	logCPM	PValue	FDR
Apold1	-6.614	735720299810134	2.36e-136	2.86e-130	FDR < 0.05
Hebp1	3.9589	368355995444772	4.24e-11	2.57e-07
Dusp8	1.6306	612631795566686	0.00611	24.7
Per1	1.6443	657230783691962	10.5	31800
Atf3	1.3226	485245716589021	219	530000
Klf4	1.2638	688436282129407	322	651000
Mat2a	0.8268	856257891474435	3080	5330000
Id3	1.0375	994475476046039	1020	15500000
Klf2	1.2954	776127218205213	103000	139000000
Id1	1.0035	94276282968744	194000	235000000
Megf9	-1.1207	543702994466131	559000	616000000
Arhgdib	1.0332	564205595904121	635000	641000000
Stc1	1.1814	573021431292174	1070000	999000000
Tsc22d3	0.9302	858141425093023	1500000	1220000000
Slc6a6	-0.9602	103396593611846	1510000	1220000000
Ctgf	0.9192	572991585577046	8840000	6690000000
Gadd45g	1.028	528925558531888	17300000	0.000123001529214423
Klf6	0.7656	959062885688612	22300000	0.000149954157160378
Ttyh2	0.8387	536419668918813	37700000	0.000240504134173395
Ptpru	-5.182	0.217138440603922	52400000	0.000317448795979537
Bhlhe40	0.7802	662431420793673	105000000	0.00060638245851611
Rnd1	0.9733	633942591888535	118000000	0.00065115137848931
Xlr3b	4.7848	109286195436496	193000000	0.00101813565058066
Bcl2l1	0.8215	79371483584808	249000000	0.00125681144032805
Hhex	-0.818	709483251749077	307000000	0.00148965171250868
Hes1	0.7727	718875460895433	389000000	0.00181108692539478
H2afj	-0.8553	522333988384187	412000000	0.00185050234906058
Asap3	-4.7711	0.331583759431386	471000000	0.00204074004660905
Arntl	-1.4014	469742641824544	512000000	0.00213757110149029
RP23-45E20.1	1.761	244834869319167	661000000	0.00266287304680224
Arid5a	1.3307	45631487610214	681000000	0.00266287304680224
Ccl21a	1.1946	602584024365091	925000000	0.0035016862285981
Ciart	1.5235	340165985072713	1120000000	0.00401466709697071
Crem	0.5812	680499172297988	113000000	0.00401466709697071
Pyroxd2	5.5239	-0.73913198926223	1160000000	0.00401466709697071
Kcna5	0.6889	778117849148483	1300000000	0.0043290078831463
Btg1	-0.6587	712890042103615	1350000000	0.0043290078831463
Foxp1	-0.9443	703241147895657	1360000000	0.0043290078831463
Wdfy1	-1.0037	524782240542214	1480000000	0.00459045864882477
Tef	0.6592	600591806334526	1530000000	0.00459045864882477
Plaur	0.9556	487327623386875	1550000000	0.00459045864882477
Thbs1	1.1287	44240189510509	1700000000	0.00491350094316766
Fxyd6	0.7249	568956014452611	187000000	0.00528028329295694
Ahr	-0.7863	59909250897232	2670000000	0.00721699885636224
Vgll4	0.5301	654030865866381	268000000	0.00721699885636224
Lrrn1	1.3227	387387231728821	3180000000	0.00836627058941325
Apln	0.9547	627473688361429	4010000000	0.0103457803024111
Ankrd33b	-1.0311	394726689428352	6210000000	0.0156711030910561
Ankrd33b.1	-1.0311	394726689428352	6210000000	0.0156711030910561
Arl4d	-0.6472	598165760180148	6790000000	0.0168044840744381
Tbc1d1	-0.9978	423442358504967	7630000000	0.0184950376871376
Prickle1	-0.6549	639918867291171	8660000000	0.0205695093980345
Mob3c	0.6422	574390598876605	8920000000	0.0207886975779139
Ackr3	0.5896	845927815382223	9550000000	0.0218338437532591
Ypel3	-0.6279	676676829674353	0.000102510167255314	0.0230059392030953
Racgap1	-1.3206	258393162235033	0.000115893731597898	0.0255366569679078
Cdkn1c	-0.5986	690994094509203	0.000124702934229015	0.0269870510700255
Ccl21b	0.972152459309688	482304060834678	0.00013301876972905	0.0282816573744974
Dera	0.9753	451033017814798	0.000135905812083325	0.0283972851144451
Plekha4	2.2621	0.998329514365571	0.000141148520318349	0.0288413174214963
Grrp1	-0.6304	612999280520664	0.000142790580517351	0.0288413174214963
Neu3	0.857	469747556828109	0.000158307205338222	0.031451229860556
Fam84b	-0.6307	658919835398182	0.000163881995300757	0.0320336435653206
Tnfrsf26	-1.0589	442146583933099	0.000169851007442737	0.0326734025269609
Chic2	-0.6209	558765881878808	0.000178648809402113	0.0338288268928782
Rcan1	0.9558	502310091710879	0.000189592442476549	0.0343880430587083
Prickle2	-0.7574	437176961849336	0.000191511160352076	0.0343880430587083
Fam13c	-0.5705	672435793939355	0.000193508316953954	0.0343880430587083
Fam101b	-0.5072	97142602511965	0.000193711661495029	0.0343880430587083
Gata3	-1.3155	495844438609032	0.000198297418782321	0.0343880430587083
Kdm6b	0.5776	666322202304073	0.000198627198127699	0.0343880430587083
Pola2	0.5321	700708350949993	0.000208351380923058	0.0355468520072514
Ptx4	1.0234	374364753526904	0.000213902621658623	0.0355468520072514
Irf8	1.3562	392459887855017	0.000214844959681301	0.0355468520072514
Gadd45a	-1.0557	370089443241615	0.000218914218756986	0.0355468520072514
Dusp5	-2.2222	215982537725507	0.000219986294293576	0.0355468520072514
S1pr4	-0.7598	6733216208785	0.00022793959405715	0.0363473676365605
Bmp6	-0.4485	742173607633275	0.000238111174146576	0.0370110361899256
Mxra7	-0.7039	587360679608053	0.000241697258098207	0.0370110361899256
Ubiad1	-0.7831	455166643440115	0.000243906275529371	0.0370110361899256
Szt2	-1.2047	325332479484295	0.000244317426783897	0.0370110361899256
Slc26a2	-0.6311	499228284712026	0.000257851324138024	0.0385790147806014
Pnrc1	-0.527	724706346938813	0.000277901362813879	0.0409385565742042
Klf3	-0.4947	751251696474917	0.000280377935115022	0.0409385565742042
Ick	-0.6361	523186651788341	0.000296013468699271	0.0427069907996007
Hlx	-0.8211	654143942794966	0.000307357000557576	0.0434316862321594
Mpz	0.9136	497258197322686	0.000308204061058314	0.0434316862321594
Lyve1	1.9631	182461650063197	0.000347985788258991	0.0484740203208128
St7	-1.034	306911754106733	0.000362362546406435	0.0499030874988589
